# The genome of C57BL/6J “Eve”, the mother of the laboratory mouse genome reference strain

**DOI:** 10.1101/517466

**Authors:** Vishal Kumar Sarsani, Narayanan Raghupathy, Ian T. Fiddes, Joel Armstrong, Francoise Thibaud-Nissen, Oraya Zinder, Mohan Bolisetty, Kerstin Howe, Doug Hinerfeld, Xiaoan Ruan, Lucy Rowe, Mary Barter, Guruprasad Ananda, Benedict Paten, George M. Weinstock, Gary A. Churchill, Michael V. Wiles, Valerie A. Schneider, Anuj Srivastava, Laura G. Reinholdt

## Abstract

Isogenic laboratory mouse strains are used to enhance reproducibility as individuals within a strain are essentially genetically identical. For the most widely used isogenic strain, C57BL/6, there is also a wealth of genetic, phenotypic, and genomic data, including one of the highest quality reference genomes (GRCm38.p6). However, laboratory mouse strains are living reagents and hence genetic drift occurs and is an unavoidable source of accumulating genetic variability that can have an impact on reproducibility over time. Nearly 20 years after the first release of the mouse reference genome, individuals from the strain it represents (C57BL/6J) are at least 26 inbreeding generations removed from the individuals used to generate the mouse reference genome. Moreover, C57BL/6J is now maintained through the periodic reintroduction of mice from cryopreserved embryo stocks that are derived from a single breeder pair, aptly named C57BL/6J Adam and Eve. To more accurately represent the genome of today’s C57BL/6J mice, we have generated a *de novo* assembly of the C57BL/6J Eve genome (B6Eve) using high coverage, long-read sequencing, optical mapping, and short-read data. Using these data, we addressed recurring variants observed in previous mouse studies. We have also identified structural variations that impact coding sequences, closed gaps in the mouse reference assembly, some of which are in genes, and we have identified previously unannotated coding sequences through long read sequencing of cDNAs. This B6Eve assembly explains discrepant observations that have been associated with GRCm38-based analyses, and has provided data towards a reference genome that is more representative of the C57BL/6J mice that are in use today.
