## Supplementary Table 1 for "The genome of C57BL/6J “Eve”, the mother of the laboratory mouse genome reference strain"

### Sheet: Sheet1
Supplementary Table 1: Summary PacBio and Illumina sequencing data.
Metric	Number
Total SMRT cells	294
Total coverage	66X
Number of bases	185911752360
Number of reads	20081751
Mean subread length	5753
Number of subreads	32210376
Illumina coverage	32.7X
Illumina read length	100
