## Supplementary Table 2 for "The genome of C57BL/6J “Eve”, the mother of the laboratory mouse genome reference strain"

### Sheet: Sheet1
Supplementary Table 2: Breakdown of Polishing the Assembly at each step:
Raw: Raw varaint calls. Pass: variants which pass the filters
Assembly Status	Total (Raw)	Total(Pass)	SNP(Raw)	Insertion(Raw)	Deletion(Raw)	SNP(Pass)	Insertion(Pass)	Deletion (Pass)
Assembly without quiver and Pilon Polishing	1664599	1474819	382893	1150448	131258	289717	1076134	108968
Assembly after just quiver polishing	505782	413177	208078	256104	41600	159828	226540	26809
Assembly after both quiver and pilon polishing	310205	227523	212647	60110	37448	165536	38911	23076
