## Supplementary Table 4 for "The genome of C57BL/6J “Eve”, the mother of the laboratory mouse genome reference strain"

### Sheet: Sheet1
Gap	B6Eve contig	B6Eve contig location	GRCm38 Gap Size	B6Eve Insertion	sequence
chr10:57822087-57822268	NOT_SCAFFOLDED_NGS_utg6394	52,318-52,605	182	105Bases Insertion	GAAATCAAATCTATTGTAATGAATGGAAAATATACATTAACTATTAACATCAGCCTTCATTATACATAACTTGGCAAACATGCCAGTGTTTCCTCTAAGCTATACACATACACTCATGCACATGTGCATGCATGCATATACACAGAGAGCAAGAGAGGGGGTGAAGGGAGGGGGAGGGAGAGGGGGAGCAGGAGGGGAGGGGAGGGAGAGAGGGAGAGGGGAGAAAGAGAGAGAGAGGAGAAAGAAAGAGAGGGAGATAGGGAGATAGGGAGGAAGGGAGGGAGGGA
chrX:127916518-127916617	HYBRID_SCAFFOLD_Super-Scaffold_4818	333,027-333,135	100	8 bases insertion	AGGTTCTATTTCCCCTTTTTTGGTTATTTAGGATAATATTCTCCCTATTGATTCCTGGGAGCTACTTGCTTCCCTGACATCTGTGACTTTCTTATGGCTACCCACAGT
chrX:127890226-127890325	HYBRID_SCAFFOLD_Super-Scaffold_4818	359307-359432	120	5 bases insertion	TCTCCTCTCCTCTCCTCTCCTCTCCTCTCCTCTCCTCTCCCCTCTCTCTCTCTCTCTCTCGCCCTCCCTACCCCTTCCTTCCTTCCTTCCTTCCTTCCTTCCTTCCTTCCTTCCTTCCTTCCTTC
chr7:46881072-46881091	HYBRID_SCAFFOLD_Super-Scaffold_37	2530603-2530947	20	324bases insertion	TTGGTTTTTCGAGACAGGGTTTCTCTGTATAACCCTGGCTGTCCTGGAACTCACTCTGTAGACCAGGCTGGCCTTGAACTCAGAAATCCACCTGCCTCTGCCTCCCGAGTGCTGGGATCAAAGGCATGTGACACCACCGCCCGGCACCTAGCATCATTTTTCCATCACTTTTCACCTTATATTTTGAGTTAGAGTTAGAGCCAGGCATGGTGTCACATGCCTTTGATCCCAGCACTCGGGAGGCAGAGGCAGGTGGATTTCTGAGTTTGAGGCCAGCCTGGTCTACAGAGTGAGTTCCAGGACAGCCAGGGCTACACAGAGAAACCCTGTCTCGAAAAACCAAA
chr4:34311805-34311904	NOT_SCAFFOLDED_NGS_utg33535	53960-54388	100	328 bases insertion	CCCAGGCAGGAATTATAAGGCTAATTCTCAATAATCAAAATAAAAAATAAACACAGACACCAACAGATGCAAGTGTGCTCATACACACACTCCCCCACACACACACCAAAACACATACACACACACTTACACATACACCTCAGAATACACACACATATATACACACACTCACACACATACACACACTTACACATACATACACACCCCAAAACACACACACACATTTACACACATACACATACTCTCACACACACTTACACACATGTCAACACATACACATGTACCCCAAAACATACACATACACACACTCACTCACATACATACATACACACACTCACACATTCACATATACACACATACATACACACAGAAACACACACGTATGCGTATGCACACACA…
chr4:34299674-34300211	NOT_SCAFFOLDED_NGS_utg33535	41974-42369	538	143 bases deletion(partial)	CCCATCCCCCACCCCCATCCTCCCCACCCCACCCCCACCCCCACCAGTCCATCCTTGGTGCTTTGTCGCAGCACTTGTTCTCCAGGCTGTTGCTTATAAAGGAATGTCTCAGGAAGACAGGTTCAGCCTCTCTGCAGGTAGCAGAATCTCAGGGCAGTTGACACTTCACAAGAAGCCAGCCAAGTCTGAAAGCTGCACGGCAGGTGGCCCCACCTCAGTGGCAACAAGGTCTGTACCAGCCCTTTTCAGGCTGGGGGAGGCTACAGGTTTGTTTGTTTTTGTTTTTGTTTTTGTTTTAACATCTGAAGTTTAGTTTAGTTTTGTTTTGTTTTGGGGTTTTTTTTTTGTTGTTGTTTTCTGTTGTTGTTGTTGTTTTTTGGCACAATGCCTTGACA
chr2:172664118-172665067	HYBRID_SCAFFOLD_Super-Scaffold_8912	77595-78486	952	61 bases deletion(partial)	TGTGTGTGTCTATGTGTGAGAGCAAGTGCATATGTATTGTGTGGGGGGGTGCCTGTGTGTGTGTGTGTGTGTGTGTGTGTGTATCTATGTGTACAAGTCTGTATAGGTGTATCTGTGTGTGTGTCTATATGTGTGGTAGGGGAGGCATGTGCATGTGTGTCTGTGTGTTTGTGTGTATGTGTGTGGGGTACCTATGTGTCTGTGTGTGTGCACGAGTCTATGTGTTTCTCTGTGTGTATGTGTGTGTGTGTATGTGTGTGTTGAGGGCTGTGCACTTGCATGTCAGCATGATACAGTCTTCCTCAGTCTCTCTCAGCATCAGACCCTCTAGCCAGGGTCTCACACTGAACCTTAGGGCTTGAAGTTTGGGCCACCCTGGCCTCCCAGCACACACACATA…
chr2:172659370-172659469	HYBRID_SCAFFOLD_Super-Scaffold_8912	83121-83292	113	58 bases insertion	CTCTTCTTCCTCCTCCTCCTTCTCCTTTCTCTTTCTCTTCCTCTTTCTCTTCCTCCTTCTCTTCCTCCTCCTCTTCTTCCTCATCTTCCTCCTCCTCTTCTTCCTTCTTCTTTCTCCTTTCTTCTCCTCCTCCTCCTTTCCCTTCTCCTCTTCCTCCTCCTCCTCCTCCTC
chr2:172655564-172655831	HYBRID_SCAFFOLD_Super-Scaffold_8912	86831-87114	269	14 bases insertion	AGAAGTAGGATAGCAGTCTCTTCTTTACAGCATCATAAATATTCAGGGGGCTCCCGATCGTTTGAGTTGAAGCTCAGACTGAGATGTGTGAGACACGTGGGCCTCCGCCCTTTGCCACATCCTAAAGGCAACTGCTGACTAGATCCTAGCCCAGTGTTGCAGTCCTGATCATGACACCGAGACAACAAAACCTGTACTTTTCTTTGGATATTTACTTGGAAGCAGACATCCAATATGGCAGCAAAGGGTGGTTCCAAAATGGCTCAGCAAGTCTGGAGCCCAG
chr2:172624657-172626416	HYBRID_SCAFFOLD_Super-Scaffold_8912	116249-117868	1755	136 bases deletion(partial)	GGAGGAGGAGGAGGAGGAGGAGGAGGAGGAGGAGGAGGAAGAAGGAGAAGAAGAAGAAGAGGAGGAGGAGGAGGAGGAGGAAGAGGAAGAAGGAGAAGGAGAAGGAGAAGAAGAAGAGGAGGAGGAGGAGGAGGAGGAGGAGGAGGAGGAGGAGGCCAGATTCCAGAACTAAGTCCATCTGGCTCCAAAGTAACATCTAACCTGTAGCCCATAGCCTAACACAAAATCCCAACTCATTCAAAATTCAAGCCTCTGCTCTTCTTTACGTTTGATTCTTTTGTAGCTCGATTGTATTATAAACATCTTTAAAATGTGCTTAGTGTGTGTGTGTGTGTGTGTGTGTGTGTGTGTGTGTGTGCGCGCGCGCGCGCGCATGCGCGCGCATGTGTGTGTGTGATC…
chr1:78608150-78609094	HYBRID_SCAFFOLD_Super-Scaffold_251	697127-698263	946	190 bases insertion	GTGCACCATCACTGCCTGGCTCAAGTGTTTCCTCTTAAGGAGCACTTTCTGACAGGGAAACTCTGTCAAGCAAGAAGGTCTCATTTGCATCCCTGTCTGACAGGCTAGGGTTTCCAGGCCAGACAGCAGGAATTCTCCTCCAGTGAGTTACCTTACCTCATCAAAGGAACAATGGAAAAGGAAGGCTTAGGGCCAGGCCCTCCAGACTCTGACACACACACTCTTCAAACAGAGTCAGAAAGGAGCCTGCTGTGACTTGCCCACTTAGAGAATAGGGCATGTGACTAAGCAACTGCAGATAACAGGTGACAGGGGTCAGATCCAGTGATTCATTGCTTGCTAGGAGACAGAAGGGCTCTTTAGGTGTGGTTTTGGTTTGGAGTGGCGGGGGTGGGGGTC…
chr1:78606966-78607065	HYBRID_SCAFFOLD_Super-Scaffold_251	695588-696048	102	358 bases insertion	AACAAGGGGATCGCATAGAGCTGTCAAGTGAGTATAGTCATTAAGGGTATTAAGGGGAGAGCATGAAAAAAGGGGAGAGGGAGAAGGAGACAGAGAGAGAGAGAGACTGAGGAGGGAGGGAAGGGGGGAGGGGAGAAAGAGAGAAAACCAGGTATGGTAGTGCAAACTTATAATCCCAAGACTTGAAAGATGGAGGTCAGGGCATCAGAAGTTCAAAGCCGGCCTTGGTTTTATAGCAAGTTCAAGACAAGCCTGGGTTAGATGAGCATCTCCCTCAAAACAAACTAAGATACAAACAAACAAAGAAACAACATCTCTGCATGGCTTTCACTTAACTGTTGCTTTCTTTTCTTGAATAGTACGGAATGCTCCACAAATCTGTTTGCCATCCTTTCTCAG…
chr17:54711821-54711987	HYBRID_SCAFFOLD_Super-Scaffold_576	1839181-1839559	167	211 bases insertion	CTATCCCAAAAGCTATTGCTTGTACATGGGATATGTTCTTATAGCTGAACTGCCTTGTTTGGACTCAATGGAAGAGAAAGCACTTAGCTTTGAAGAGACTTGAAGTGCTGGGGTGGGGGTATACCCAGGAGGGGCCCACCTACTCAGAAGAGACAGAGGGCATGGGGTGAAGGATTGTAGGAGATGGTGATCAGGAGGGGAACAGCAAGCAGGATGTAAAGTAAATAAGTAAAAAATGAAAGGAGGAGAAGAGGGAGGAGGAGAAGGAGGAGGAGGAGAAGGAGGAGGAGAAAAAGGAGGAGAGGGGAGGGGGAGGGAGAGGGGAAGGGAGAGGAGAGAGGGAAAGGGGAAGGGAAGAGGGGAGAGGGAGGGGGAGGG
chr17:54705271-54706888	HYBRID_SCAFFOLD_Super-Scaffold_576	1844483-1845873	1618	228 bases deletion(partial)	GACAAAATTAAGTCCAAAACCAATCAATCTAGGGATTAATATTCACCTGAGGTAAAAGGCTCTTTGGTGCTTTTTCCCTGGAGCCTTTCTCACAATTCCCCAGGGCATTGTTCACCATGCATCATTCCTTGATAGTAGTCTGAAAACTTCCATGTACGTTGGAGATTTAGTTAGCTATCCTCTCCTACAATCAGATAGTATAGGGTTGACAGGGTCCTATTCTTGTCTGGCTGAAATTGGAAAACATTGCTACAGAAATATCCTGCTCTGTAGGTCAATCTTCTACAGTCTTTTCTGGAGGAAGAGGCCTTTTGGATTTCCTTCCTCTCTCCCTCTCCCTCTCCCTCTCCCTCTCCCTCTCCCTCTCCCTCTCCCTCTCCCTCTCCCTCTCCCTCTCCC…
chr17:21692543-21692642	HYBRID_SCAFFOLD_Super-Scaffold_10361	146347-146525	100	78 bases insertion	ATTGATCCCCAATCCTCTAAAAGATCAGACCTTGCTTTTATCTACTAATCTATCTCTCTACCCCCTGGGCAGATTGGCAATTAAAACATCTTGTTCATCGTCCAAAAATTCATAATAAAATCCTTAATTCCATGCATGTTTGTGAGCACCATTTAATCCCAGCACTCAACAAAGGAAA
chr1:167552381-167552390	HYBRID_SCAFFOLD_Super-Scaffold_11123	347881-347901	10	10 bases insertion	CCCCCCGCTTTCCCCCCCCC
chr1:167646223-167646232	HYBRID_SCAFFOLD_Super-Scaffold_11123	481325-481781	12	444 bases insertion	ACACCCCACATACACACACACCACACACACACACACCCCACGTACACACACCACACACACACACACACACCCCACACACACACACACACACACACACACACACACACACACACACACACACACCACACACACACACACACACCCCACATACACACACACACCACAATACACACACCACACACACACACACCACATACACACACACACCGCACACACACACACACCCCACATACACACACCACACACACACACACACACACCACACACACACACACACACCACACACACACCCCACATACACACACACCACACACACACACCACACACACCACATACACACACACACACCACACACACACACACACCACACACACACACACACACACACACACACACCCC…
chr1:183334907-183335006	HYBRID_SCAFFOLD_Super-Scaffold_2171	741262-741957	100	595 bases insertion	ATCTAGCCCTTTGTTCTCCCTTGAATCTGCTATCAGGTATGATTTCAAGCATCCCCAGTGGTAAGGAACAGTAAATATCCAACCTAAGAGACAATTCTTTCTCAGGTAACACTTAGCCTCTTGCATCCTGCTATGCCTGCCGTGCAACTCTAGCTTCTTCCCTCACAGCCTTAGCTGTGATTCCAACCACTTTAGGCCTCTGAAAACAAGCTGCAAGTGCTAGGAGCAGAGCCACTGCGACCACACTCTGTAAAGATGAGTTCCCCTGTGCAGTTTTGATACTTAGACACAAGAGAAGGAGGGCCACTATACACACCTTGTTCTCAGGGGGCCAGATAAAAAATGTCAGTGTTGTTAGCATGCCTACACTACACACAAGTAGCCCCCCTGGCCCAACAC…
chr1:183341395-183341842	HYBRID_SCAFFOLD_Super-Scaffold_2171	748343-748765	448	26 bases deletion	CAAAACCACCTGTAATGGGATCTGACGACCTCTTCTGGTGCGTCTGAAGACAGCTACAGTGTACTTATGTATAATAATAAATAATAAATCTTTGGGGTGGAGCAAGCAGGGACTGAGCTAGAGGAGTTGACTGGAGCGAACAGAGCTGACTGAAGTGAGCAGAGGTCCTAAAAATTCAATTCTAACAACCACATGAAGGCTCACAACCATCTGTACAGCTACAGTGTACTCACATACATAAAATAAATAAATAAATCTTTAAATAAAAAAGAGAGAGAGATAAAAAGGAAGGAGAAAGAGAAAGAAAAAGAGAGAGAAAAGGATAGAGAGAGGGAGGGAGGGAGGGAGGGAGGGAGGGAGGGAGGGAGGAAGGGAGGAAGGGAGGAAGGGAGGAAGGGA…
chr1:183344572-183344671	HYBRID_SCAFFOLD_Super-Scaffold_2171	751492-751616	102	22 bases insertion	ATACCTTTTAAGTTGGACATATATTTCCAGTTCCTAATAGACTCTGCTATATTGTGATGTCTATTACATATAGTTAGAAATTCCCTGGATCGTACTTTCAGATAAGTTTTATTGATTTAAAAAG
chr1:183355802-183356345	HYBRID_SCAFFOLD_Super-Scaffold_2171	762744-763191	547	100 bases deletion(partial)	GCTGTACTCTGCTAAGAGCTTTACTTAGTGATTTGTTTTCTTGGTTAAACATTTCTCATAAAGTTTTTACAAAGTTTCCCTTTGAAGATGAAAACCAATTTCAGTGTCCTATGGAAGACACCCATTGGTATGAGGGGAGAGGGGCAATCCGCCTTCATGCCCAGCCTAAGAGGAAGCTGGAGGGGAGGCTCTGTAGGTCTAGGCCCTCTCCTTTAGACACTCCTAACTTTAGAACTATGACTACAATTTTACAAACAGGAAGTGGAGCGCTTTAGTACATCCCACCCCACACACATCCCCCACCCACCCCCATCCCCACTCCTGCAGACTATCTCCACAAGGTCATAGGCAGGTTACCTTACCTTCTCCTGGTCTGGCCCAGCCTTCCTCCGGAGGTGG…
chr1:183406639-183407858	HYBRID_SCAFFOLD_Super-Scaffold_2171	813302-814518	1580	364bases deletion(partial)	GCAAAGTATCTGAAGCAGATATTAGTGGGGTACGTGAGAAGCAACGTTTATCACTGTTCATCATAAGTAATAGTCCCACATTTTAGCTATTGCTTTTAAAGTTTTTTACTTAATGTTTTTATATTTCCTGTAAAGGATATTTAGAGTTTTTTTCTGAGTATCAGAAGCTAGGAAATACAAAATCATAAGCCCACACAGGAATTCTATGCATATATTTCATGTTAACAAAATCAACACTGCATCTTACAATGCATGCATGGTAAGGCAGTGTCCCACGCTGCATCTGAAGTGCCTGTTGTCAGCACCACATTCTGGATCAGAGAAAAGGCGTGGCCCTGCTCTCGTGTATTCTGTGTGTGACAGAGGCCTCCCAGAATTAAGCTGTCCTTGAATGTCCTA…
chr1:183413823-183413922	HYBRID_SCAFFOLD_Super-Scaffold_2171	820122-820335	100	113 bases insertion	CCGTTCAGGCAAACCCTGTAGTTTACAACCCTCAGTTTCAAAGATGGATGCTAACTTCGGCCCTCAGTCTGGTTCTAGTTGAGAGGTCCAGACAATTCTCAAGCTGCTGTAATGGTTCATTCCTGTGATGCACAGATTTACCAAACACTTGCTGTTCTTTTCTGCCTCTGCTGTAACAATCCCCTACCCAGCCAAGATTTCAGCTATCCGATG
