## Supplementary Table 6 for "The genome of C57BL/6J “Eve”, the mother of the laboratory mouse genome reference strain"

### Sheet: INV_Overlap_genes_pac_delly
SV chr	SV start	SV stop	SV Type	FLAG	gene chr	gene start	gene stop	ensemble gene ID	Gene name
chr1	88230303	88231386	<INV>	PASS	chr1	88226985	88262289	ENSMUSG00000079429	Mroh2a
chr1	121133099	121133224	<INV>	PASS	chr1	121087404	121178441	ENSMUSG00000097881	Celrr
chr18	84186568	84187649	<INV>	PASS	chr18	84128026	84589725	ENSMUSG00000048410	Zfp407
chr2	79797062	79797170	<INV>	PASS	chr2	79707779	79818496	ENSMUSG00000034683	Ppp1r1c

### Sheet: DUP_overlap_genes_pac_delly
SV chr	SV start	SV stop	SV Type	FLAG	gene chr	gene start	gene stop	ensemble gene ID	Gene name
chr1	26685965	26687460	<DUP>	PASS	chr1	26681813	26687460	ENSMUSG00000073722	4931408C20Rik
chr1	37232607	37233203	<DUP>	PASS	chr1	37214433	37263384	ENSMUSG00000026114	Cnga3
chr1	63629733	63630962	<DUP>	PASS	chr1	63622850	63686927	ENSMUSG00000069085	Dytn
chr1	190902690	190903283	<DUP>	PASS	chr1	190700201	190911770	ENSMUSG00000089872	Rps6kc1
chr10	62223722	62224056	<DUP>	PASS	chr10	62185395	62231251	ENSMUSG00000037031	Tspan15
chr11	118887286	118887487	<DUP>	PASS	chr11	118489761	118911597	ENSMUSG00000025576	Rbfox3
chr12	26193996	26195549	<DUP>	PASS	chr12	26091961	26210505	ENSMUSG00000113550	Gm29687
chr12	69654056	69654340	<DUP>	PASS	chr12	69583761	69681852	ENSMUSG00000034801	Sos2
chr12	114764449	114764883	<DUP>	PASS	chr12	114764449	114764883	ENSMUSG00000103290	Ighv1-23
chr12	114772927	114773361	<DUP>	PASS	chr12	114772927	114773361	ENSMUSG00000094241	Ighv1-24
chr12	114781408	114781834	<DUP>	PASS	chr12	114781408	114781834	ENSMUSG00000102952	Ighv1-25
chr12	114788371	114788805	<DUP>	PASS	chr12	114788371	114788805	ENSMUSG00000094546	Ighv1-26
chr16	95707410	95707547	<DUP>	PASS	chr16	95702074	95721051	ENSMUSG00000022895	Ets2
chr18	65386184	65386456	<DUP>	PASS	chr18	65265528	65393888	ENSMUSG00000032845	Alpk2
chr2	21062777	21063321	<DUP>	PASS	chr2	21044807	21141954	ENSMUSG00000086821	Gm13377
chr2	58571229	58571690	<DUP>	PASS	chr2	58567297	58792971	ENSMUSG00000026839	Upp2
chr3	106177831	106179175	<DUP>	PASS	chr3	106177831	106179175	ENSMUSG00000104855	Gm43709
chr3	106123063	106132120	<DUP>	PASS	chr3	106113228	106132120	ENSMUSG00000062778	Chia1
chr3	106147553	106167564	<DUP>	PASS	chr3	106147553	106167564	ENSMUSG00000040809	Chil3
chr3	106201489	106219507	<DUP>	PASS	chr3	106201489	106219507	ENSMUSG00000063779	Chil4
chr3	106275199	106299760	<DUP>	PASS	chr3	106275199	106299760	ENSMUSG00000106373	Gm6522
chr3	146100984	146101886	<DUP>	PASS	chr3	146040525	146108130	ENSMUSG00000043020	Wdr63
chr4	131804706	131804930	<DUP>	PASS	chr4	131768456	131838288	ENSMUSG00000028909	Ptpru
chr5	145624179	145633993	<DUP>	PASS	chr5	145624091	145633993	ENSMUSG00000106040	Cyp3a63-ps
chr5	145760544	145760706	<DUP>	PASS	chr5	145760544	145760706	ENSMUSG00000105661	Gm43626
chr5	145694048	145720136	<DUP>	PASS	chr5	145694048	145720136	ENSMUSG00000075551	Cyp3a41a
chr7	43204351	43204461	<DUP>	PASS	chr7	43204351	43204461	ENSMUSG00000077022	Gm22707
chr7	43124244	43192109	<DUP>	PASS	chr7	43114228	43192109	ENSMUSG00000064194	Zfp936
chr8	10185356	10185864	<DUP>	PASS	chr8	10153910	10634742	ENSMUSG00000039057	Myo16
chr9	65312327	65313751	<DUP>	PASS	chr9	65294259	65330658	ENSMUSG00000015357	Clpx

### Sheet: DEL_overlap_genes_pac_delly
SV chr	SV start	SV stop	SV Type	FLAG	gene chr	gene start	gene stop	ensemble gene ID	Gene name
chr1	88268441	88273937	<DEL>	PASS	chr1	88262470	88277633	ENSMUSG00000044783	Hjurp
chr1	88270321	88271448	<DEL>	PASS	chr1	88262470	88277633	ENSMUSG00000044783	Hjurp
chr1	88292623	88294310	<DEL>	PASS	chr1	88277660	88389293	ENSMUSG00000036251	Trpm8
chr11	108105860	108112512	<DEL>	PASS	chr11	107933386	108343928	ENSMUSG00000050965	Prkca
chr4	146509093	146511764	<DEL>	PASS	chr4	146509093	146511764	ENSMUSG00000096979	Gm26880
chr4	146503083	146511838	<DEL>	PASS	chr4	146502026	146539395	ENSMUSG00000056300	Zfp981
chr4	146503083	146511838	<DEL>	PASS	chr4	146153455	147024959	ENSMUSG00000096958	Gm26573
chr6	66458604	66464557	<DEL>	PASS	chr6	66451948	66465738	ENSMUSG00000107479	2610300M13Rik

### Sheet: All_common_del
SV chr	SV start	SV stop	SV Type	FLAG
chr1	7190215	7196862	<DEL>	PASS
chr1	88268441	88273937	<DEL>	PASS
chr1	88270321	88271448	<DEL>	PASS
chr1	88292623	88294310	<DEL>	PASS
chr11	108105860	108112512	<DEL>	PASS
chr3	102028253	102029137	<DEL>	PASS
chr4	146503083	146511838	<DEL>	PASS
chr4	147587551	147593848	<DEL>	PASS
chr6	66458604	66464557	<DEL>	PASS
chrX	31764098	31765919	<DEL>	PASS
GL456367.1	34165	36777	<DEL>	PASS
GL456367.1	36351	38717	<DEL>	PASS

### Sheet: All_common_dup
SV chr	SV start	SV stop	SV Type	FLAG
chr1	12657432	12658032	<DUP>	PASS
chr1	26685965	26688436	<DUP>	PASS
chr1	35106696	35106964	<DUP>	PASS
chr1	37232607	37233203	<DUP>	PASS
chr1	63629733	63630962	<DUP>	PASS
chr1	145955080	145958495	<DUP>	PASS
chr1	190902690	190903283	<DUP>	PASS
chr10	62223722	62224056	<DUP>	PASS
chr11	5168618	5169705	<DUP>	PASS
chr11	66564609	66565313	<DUP>	PASS
chr11	88306477	88306730	<DUP>	PASS
chr11	118887286	118887487	<DUP>	PASS
chr12	4828052	4828980	<DUP>	PASS
chr12	26193996	26195549	<DUP>	PASS
chr12	55538361	55538869	<DUP>	PASS
chr12	69654056	69654340	<DUP>	PASS
chr12	114759761	114798536	<DUP>	PASS
chr13	51373218	51373493	<DUP>	PASS
chr15	69884564	69884985	<DUP>	PASS
chr16	95707410	95707547	<DUP>	PASS
chr16	98010909	98011833	<DUP>	PASS
chr17	79094746	79096115	<DUP>	PASS
chr18	65386184	65386456	<DUP>	PASS
chr18	72771684	72772282	<DUP>	PASS
chr19	4816678	4817079	<DUP>	PASS
chr2	21062777	21063321	<DUP>	PASS
chr2	58571229	58571690	<DUP>	PASS
chr3	106123063	106311405	<DUP>	PASS
chr3	146100984	146101886	<DUP>	PASS
chr4	131804706	131804930	<DUP>	PASS
chr4	149881509	149881774	<DUP>	PASS
chr5	123855043	123855334	<DUP>	PASS
chr5	129254598	129254937	<DUP>	PASS
chr5	145624179	145767657	<DUP>	PASS
chr5	148802632	148803444	<DUP>	PASS
chr7	43124244	43205842	<DUP>	PASS
chr7	66510798	66511284	<DUP>	PASS
chr7	119027808	119028159	<DUP>	PASS
chr8	10185356	10185864	<DUP>	PASS
chr8	27073803	27074470	<DUP>	PASS
chr9	62668591	62668913	<DUP>	PASS
chr9	65312327	65313751	<DUP>	PASS
JH584304.1	60981	62113	<DUP>	PASS

### Sheet: All_common_INV
SV chr	SV start	SV stop	SV Type	FLAG
chr1	88230303	88231386	<INV>	PASS
chr1	121133099	121133224	<INV>	PASS
chr18	84186568	84187649	<INV>	PASS
chr2	79797062	79797170	<INV>	PASS

### Sheet: Positions_blacklisted
Positions Excluded from SV analysis due to overlap with blacklist(gaps,spurios and dropped regions,unplaced contigs)
Chr	Position
chr1	183299123
chr1	183299129
chr1	183299135
chr1	183299258
chr1	183299296
chr1	183299400
chr1	88221509
chr1	88224355
chr10	58224166
chr10	58225493
chr11	3184950
chr11	3185232
chr11	3185783
chr11	3187983
chr11	3188883
chr11	3189339
chr11	3189422
chr11	3190855
chr11	3191242
chr11	3191244
chr11	3192092
chr11	3192765
chr11	3192989
chr11	3193414
chr11	3193447
chr11	3193726
chr11	3194451
chr11	3194971
chr11	3198636
chr11	3200062
chr11	3200063
chr11	88969578
chr12	105436106
chr13	119489305
chr13	119598696
chr13	119599067
chr13	119599864
chr13	119611172
chr13	119617644
chr13	46730790
chr14	19415676
chr14	3545948
chr15	75085438
chr15	75085448
chr15	75085453
chr15	75085454
chr15	75085739
chr15	75085741
chr15	75086634
chr15	75087044
chr15	75087045
chr15	75087047
chr15	75087048
chr17	13207101
chr17	13242333
chr17	13249551
chr17	13305953
chr17	13589901
chr17	13590295
chr17	13591555
chr17	39842996
chr17	39843685
chr17	39843908
chr17	39844341
chr17	39845179
chr17	39846071
chr17	39846585
chr17	39846632
chr17	39848099
chr17	39848829
chr2	181917414
chr2	181917747
chr2	181919135
chr2	181930979
chr2	98666544
chr2	98666559
chr2	98666572
chr2	98666701
chr2	98667008
chr2	98667041
chr2	98667146
chr2	98667333
chr5	137152132
chr5	14951150
chr5	14952163
chr5	14961672
chr5	15040249

### Sheet: Repeat_content_SV_overlap_genes
Repeat content of SV calls overlapping with the genes
Repeat Type	Repeat class	number of elements	length occupied	Percentage of sequence
SINEs:		106	15969bp	0.0685
	Alu/B1	46	6092bp	0.0261
	B2-B4	57	9577bp	0.0411
	MIRs	3	300bp	0.0013
LINEs:		51	63322bp	0.2718
	LINE1	50	63266bp	27.15%
	LINE2	1	56bp	0.02%
LTR elements		66	44842bp	19.24%
	ERVL	7	1905bp	0.82%
	ERVL-MaLRs	11	3870bp	1.66%
	ERV_classI	8	21300bp	9.14%
	ERV_classII	40	17767bp	7.63%
Unclassified:		8	5481bp	0.0235
Total interspersed repeats			129614bp	0.5563
Satellites:		9	2172bp	0.0093
Simple	repeats:	85	5081bp	0.0218
Low	complexity:	8	334bp	0.0014
