## Supplementary Table 7 for "The genome of C57BL/6J “Eve”, the mother of the laboratory mouse genome reference strain"

### Sheet: 7a
Supplementary Table 7a :The complete distribution of classification of repeats of GRCm38 assembly
Class	Type	Number of elements	Length occupied (bp)	Percentage of sequence
SINEs:		1309244	186003888	0.0706
	Alu/B1	522284	62434516	0.0237
	B2-B4	663219	111079403	0.0422
	IDs	45029	3227013	0.0012
	MIRs	76724	9062398	0.0034
LINEs:		613892	496719375	0.1886
	LINE1	562960	488443086	0.1855
	LINE2	40733	6865721	0.0026
	L3/CR1	7560	1056003	0.0004
LTR	elements:	687685	289477645	0.1099
	ERVL	82461	29593691	0.0112
	ERVL-MaLRs	320390	113630025	0.0431
	ERV_classI	45256	24057863	0.0091
	ERV_classII	235950	121444463	0.0461
DNA	elements:	123809	25430484	0.0097
	hAT-Charlie	83317	16625654	0.0063
	TcMar-Tigger	19334	4546701	0.0017
Unclassified:		18805	8303004	0.0032
Total interspersed repeats			1005934396	0.3819
Small RNA		6355	555630	0.0002
Satellites:		21272	3302550	0.0013
Simple repeats		1326844	69151432	0.0263
Low complexity		153991	9687916	0.0037

### Sheet: 7b
Supplementary Table 7b: The complete distribution of classification of repeats of B6Eve assembly
Class	Type	Number of elements	Length occupied (bp)	Percentage of sequence
SINEs:		1309912	186054864	0.0664
	Alu/B1	523285	62532679	0.0223
	B2-B4	663366	111075733	0.0397
	IDs	44816	3216991	0.0011
LINEs:		617407	466171332	0.1664
	LINE1	566737	457976595	0.1635
	LINE2	40475	6782772	0.0024
	L3/CR1	7553	1055124	0.0004
LTR elements		687105	292378633	0.1044
	ERVL	82572	30162330	0.0108
	ERVL-MaLRs	320121	113386303	0.0405
	ERV_classI	45129	24784602	0.0088
	ERV_classII	235691	123305975	0.044
DNA elements		123621	25384496	0.0091
	hAT-Charlie	83160	16589350	0.0059
	TcMar-Tigger	19347	4542666	0.0016
Unclassified:		18664	8167163	0.0029
Total interspersed repeats		978156488bp	0.3492
Small RNA		6349	556419	0.0002
Satellites:		21658	6949328	0.0025
Simple repeats		1326020	70176955	0.0251
Low complexity		153250	9786137	0.0035

### Sheet: 7c
Supplementary Table 7c: The complete distribution of classification of repeats of illumina GCA_000185125.1
Class	Type	Number of elements	Length occupied (bp)	Percentage of sequence
SINEs:		1256970	171110801	0.0668
	Alu/B1	489143	54324228	0.0212
	B2-B4	646321	104541205	0.0408
	IDs	44189	3141403	0.0012
LINEs:		629351	327862329	0.128
	LINE1	579513	319812029	12.49%
	LINE2	39833	6657840	0.26%
	L3/CR1	7434	1040132	0.04%
LTR elements		663285	231219352	9.03%
	ERVL	83948	23821967	0.93%
	ERVL-MaLRs	315024	103333458	4.03%
	ERV_classI	43150	17295056	0.68%
	ERV_classII	217700	86045028	3.36%
DNA elements		121199	24775190	0.0097
	hAT-Charlie	81582	16190381	0.63%
	TcMar-Tigger	19019	4460281	0.17%
Unclassified:		18664	7550249	0.0029
Total interspersed repeats			762517921	29.77%
Small RNA		6035	521029	0.0002
Satellites:		17931	4129166	0.0016
Simple repeats		1221055	58450398	2.28%
Low complexity		136217	7965645	0.31%

### Sheet: 7d
Supplementary Table 7d: The complete distribution of classification of repeats of illumina GCA_000185105.2
Class	Type	Number of elements	Length occupied (bp)	Percentage of sequence
SINEs:		1267293	178343235	0.0712
	Alu/B1	500979	58747704	2.35%
	B2-B4	644067	107237961	4.28%
	IDs	44188	3163963	0.13%
LINEs:		598682	324537973	0.1296
	LINE1	548375	316383197	12.63%
	LINE2	40141	6744298	0.27%
	L3/CR1	7522	1054626	0.04%
LTR elements		649923	241166795	0.0963
	ERVL	80604	24371242	0.97%
	ERVL-MaLRs	311954	106363859	4.25%
	ERV_classI	42006	18387711	0.73%
	ERV_classII	211825	91302186	3.64%
DNA elements		121903	25024652	0.01
	hAT-Charlie	81816	16312840	0.0065
	TcMar-Tigger	19206	4513981	0.0018
Unclassified:		17801	7619661	0.003
Total interspersed repeats			7619661	0.3101
Small RNA		6213	543830	0.0002
Satellites:		17255	3404302	0.0014
Simple repeats		1276516	61478159	0.0245
Low complexity		141778	7987676	0.0032
