## Supplementary Table 8 for "The genome of C57BL/6J “Eve”, the mother of the laboratory mouse genome reference strain"

### Sheet: Sheet1
chromosome	start	stop	ab_initio_tx_id	eve_PB	GRCm38_PB	gene_id	gene_name
HYBRID_SCAFFOLD_Super-Scaffold_10173	1402822	1403098	augCGP-4093.t1	24	0
HYBRID_SCAFFOLD_Super-Scaffold_10173	1404767	1405043	augCGP-4093.t1	27	0
HYBRID_SCAFFOLD_Super-Scaffold_10173	1405170	1405287	augCGP-4093.t1	30	0
HYBRID_SCAFFOLD_Super-Scaffold_10173	1405465	1405498	augCGP-4093.t1	24	0
HYBRID_SCAFFOLD_Super-Scaffold_10173	1405671	1405710	augCGP-4093.t1	13	0
HYBRID_SCAFFOLD_Super-Scaffold_1122	167614	167745	augPB-12156.t2	1	0	ENSMUSG00000031555.15	Adam9
HYBRID_SCAFFOLD_Super-Scaffold_1122	167798	167842	augPB-12156.t2	1	0	ENSMUSG00000031555.15	Adam9
HYBRID_SCAFFOLD_Super-Scaffold_1184	893722	893840	augPB-10257.t1	4	0	ENSMUSG00000027799.12	Nbea
HYBRID_SCAFFOLD_Super-Scaffold_1184	956626	956763	augPB-10257.t1	4	0	ENSMUSG00000027799.12	Nbea
HYBRID_SCAFFOLD_Super-Scaffold_1184	975422	975566	augPB-10257.t1	3	0	ENSMUSG00000027799.12	Nbea
HYBRID_SCAFFOLD_Super-Scaffold_1184	989466	989591	augPB-10257.t1	3	0	ENSMUSG00000027799.12	Nbea
HYBRID_SCAFFOLD_Super-Scaffold_1184	1023952	1024119	augPB-10257.t1	3	0	ENSMUSG00000027799.12	Nbea
HYBRID_SCAFFOLD_Super-Scaffold_1184	1027141	1027250	augPB-10257.t1	3	0	ENSMUSG00000027799.12	Nbea
HYBRID_SCAFFOLD_Super-Scaffold_11934	78087	78269	augCGP-1946.t1	9	0
HYBRID_SCAFFOLD_Super-Scaffold_11934	82118	82236	augCGP-1946.t1	10	0
HYBRID_SCAFFOLD_Super-Scaffold_11934	85830	85974	augCGP-1946.t1	10	0
HYBRID_SCAFFOLD_Super-Scaffold_11934	87008	87131	augCGP-1946.t1	8	0
HYBRID_SCAFFOLD_Super-Scaffold_11934	88072	88227	augCGP-1946.t1	9	0
HYBRID_SCAFFOLD_Super-Scaffold_1230	1018782	1019077	augCGP-11789.t1	6	0	ENSMUSG00000031673.6	Cdh11
HYBRID_SCAFFOLD_Super-Scaffold_1230	1022716	1022836	augCGP-11789.t1	12	0	ENSMUSG00000031673.6	Cdh11
HYBRID_SCAFFOLD_Super-Scaffold_1230	1024723	1024891	augCGP-11789.t1	8	0	ENSMUSG00000031673.6	Cdh11
HYBRID_SCAFFOLD_Super-Scaffold_1360	1652284	1652417	augPB-5912.t1	23	0
HYBRID_SCAFFOLD_Super-Scaffold_1360	1661094	1661241	augPB-5912.t1	16	0
HYBRID_SCAFFOLD_Super-Scaffold_1360	1666744	1666966	augPB-5912.t1	14	0
HYBRID_SCAFFOLD_Super-Scaffold_1360	1672340	1672505	augPB-5912.t1	8	0
HYBRID_SCAFFOLD_Super-Scaffold_1360	1674031	1674227	augPB-5912.t1	10	0
HYBRID_SCAFFOLD_Super-Scaffold_1360	1681426	1681491	augPB-5912.t1	13	0
HYBRID_SCAFFOLD_Super-Scaffold_1360	1682541	1682659	augPB-5912.t1	13	0
HYBRID_SCAFFOLD_Super-Scaffold_144	1718653	1718818	augPB-9537.t1	5	0	ENSMUSG00000053825.14	Ppfia2
HYBRID_SCAFFOLD_Super-Scaffold_144	1724144	1724219	augPB-9537.t1	5	0	ENSMUSG00000053825.14	Ppfia2
HYBRID_SCAFFOLD_Super-Scaffold_144	1757402	1757519	augPB-9537.t1	3	0	ENSMUSG00000053825.14	Ppfia2
HYBRID_SCAFFOLD_Super-Scaffold_144	1775997	1776219	augPB-9537.t1	3	0	ENSMUSG00000053825.14	Ppfia2
HYBRID_SCAFFOLD_Super-Scaffold_144	1785546	1785693	augPB-9537.t1	3	0	ENSMUSG00000053825.14	Ppfia2
HYBRID_SCAFFOLD_Super-Scaffold_144	1787223	1787358	augPB-9537.t1	3	0	ENSMUSG00000053825.14	Ppfia2
HYBRID_SCAFFOLD_Super-Scaffold_144	1792353	1792437	augPB-9537.t1	3	0	ENSMUSG00000053825.14	Ppfia2
HYBRID_SCAFFOLD_Super-Scaffold_144	1792709	1792841	augPB-9537.t1	3	0	ENSMUSG00000053825.14	Ppfia2
HYBRID_SCAFFOLD_Super-Scaffold_144	1793938	1794001	augPB-9537.t1	3	0	ENSMUSG00000053825.14	Ppfia2
HYBRID_SCAFFOLD_Super-Scaffold_144	1799343	1799435	augPB-9537.t1	3	0	ENSMUSG00000053825.14	Ppfia2
HYBRID_SCAFFOLD_Super-Scaffold_144	1811590	1811726	augPB-9537.t1	3	0	ENSMUSG00000053825.14	Ppfia2
HYBRID_SCAFFOLD_Super-Scaffold_144	1814062	1814283	augPB-9537.t1	3	0	ENSMUSG00000053825.14	Ppfia2
HYBRID_SCAFFOLD_Super-Scaffold_144	1814814	1815052	augPB-9537.t1	3	0	ENSMUSG00000053825.14	Ppfia2
HYBRID_SCAFFOLD_Super-Scaffold_144	1816430	1816460	augPB-9537.t1	3	0	ENSMUSG00000053825.14	Ppfia2
HYBRID_SCAFFOLD_Super-Scaffold_144	1819907	1820038	augPB-9537.t1	3	0	ENSMUSG00000053825.14	Ppfia2
HYBRID_SCAFFOLD_Super-Scaffold_144	1821900	1822055	augPB-9537.t1	3	0	ENSMUSG00000053825.14	Ppfia2
HYBRID_SCAFFOLD_Super-Scaffold_144	1826532	1826626	augPB-9537.t1	3	0	ENSMUSG00000053825.14	Ppfia2
HYBRID_SCAFFOLD_Super-Scaffold_144	1850085	1850167	augPB-9537.t1	3	0	ENSMUSG00000053825.14	Ppfia2
HYBRID_SCAFFOLD_Super-Scaffold_144	1852971	1853172	augPB-9537.t1	3	0	ENSMUSG00000053825.14	Ppfia2
HYBRID_SCAFFOLD_Super-Scaffold_144	1860296	1860359	augPB-9537.t1	3	0	ENSMUSG00000053825.14	Ppfia2
HYBRID_SCAFFOLD_Super-Scaffold_144	1861470	1861500	augPB-9537.t1	3	0	ENSMUSG00000053825.14	Ppfia2
HYBRID_SCAFFOLD_Super-Scaffold_144	1863019	1863213	augPB-9537.t1	3	0	ENSMUSG00000053825.14	Ppfia2
HYBRID_SCAFFOLD_Super-Scaffold_144	1864366	1864464	augPB-9537.t1	3	0	ENSMUSG00000053825.14	Ppfia2
HYBRID_SCAFFOLD_Super-Scaffold_144	1870218	1870394	augPB-9537.t1	3	0	ENSMUSG00000053825.14	Ppfia2
HYBRID_SCAFFOLD_Super-Scaffold_144	1872334	1872403	augPB-9537.t1	3	0	ENSMUSG00000053825.14	Ppfia2
HYBRID_SCAFFOLD_Super-Scaffold_144	1884354	1884514	augPB-9537.t1	3	0	ENSMUSG00000053825.14	Ppfia2
HYBRID_SCAFFOLD_Super-Scaffold_1537	139124	139245	augCGP-3769.t1	7	0
HYBRID_SCAFFOLD_Super-Scaffold_1537	154723	154851	augCGP-3769.t1	7	0
HYBRID_SCAFFOLD_Super-Scaffold_1537	159991	160141	augCGP-3769.t1	5	0
HYBRID_SCAFFOLD_Super-Scaffold_1537	165124	165196	augPB-291.t1	3	0
HYBRID_SCAFFOLD_Super-Scaffold_1636	541287	541412	augPB-5926.t1	7	0	ENSMUSG00000034480.18	Diaph2
HYBRID_SCAFFOLD_Super-Scaffold_1636	610961	611091	augPB-5926.t1	10	0	ENSMUSG00000034480.18	Diaph2
HYBRID_SCAFFOLD_Super-Scaffold_1636	631574	631814	augPB-5926.t1	10	0	ENSMUSG00000034480.18	Diaph2
HYBRID_SCAFFOLD_Super-Scaffold_1636	646415	646517	augPB-5926.t1	10	0	ENSMUSG00000034480.18	Diaph2
HYBRID_SCAFFOLD_Super-Scaffold_1636	669877	669972	augPB-5926.t1	10	0	ENSMUSG00000034480.18	Diaph2
HYBRID_SCAFFOLD_Super-Scaffold_1636	672912	673014	augPB-5926.t1	10	0	ENSMUSG00000034480.18	Diaph2
HYBRID_SCAFFOLD_Super-Scaffold_1636	747723	747838	augPB-5926.t1	10	0	ENSMUSG00000034480.18	Diaph2
HYBRID_SCAFFOLD_Super-Scaffold_1636	748739	748948	augPB-5926.t1	1	0	ENSMUSG00000034480.18	Diaph2
HYBRID_SCAFFOLD_Super-Scaffold_1636	749005	749054	augPB-5926.t1	1	0	ENSMUSG00000034480.18	Diaph2
HYBRID_SCAFFOLD_Super-Scaffold_1636	753701	753806	augPB-5926.t1	10	0	ENSMUSG00000034480.18	Diaph2
HYBRID_SCAFFOLD_Super-Scaffold_1636	757347	757412	augPB-5926.t1	10	0	ENSMUSG00000034480.18	Diaph2
HYBRID_SCAFFOLD_Super-Scaffold_1636	760169	760288	augPB-5926.t1	10	0	ENSMUSG00000034480.18	Diaph2
HYBRID_SCAFFOLD_Super-Scaffold_1636	762972	763089	augPB-5926.t1	10	0	ENSMUSG00000034480.18	Diaph2
HYBRID_SCAFFOLD_Super-Scaffold_1636	764319	764438	augPB-5926.t1	10	0	ENSMUSG00000034480.18	Diaph2
HYBRID_SCAFFOLD_Super-Scaffold_1636	767544	767655	augPB-5926.t1	10	0	ENSMUSG00000034480.18	Diaph2
HYBRID_SCAFFOLD_Super-Scaffold_1636	776376	776485	augPB-5926.t1	10	0	ENSMUSG00000034480.18	Diaph2
HYBRID_SCAFFOLD_Super-Scaffold_1636	777292	777429	augPB-5926.t1	10	0	ENSMUSG00000034480.18	Diaph2
HYBRID_SCAFFOLD_Super-Scaffold_1636	780855	780925	augPB-5926.t1	10	0	ENSMUSG00000034480.18	Diaph2
HYBRID_SCAFFOLD_Super-Scaffold_191	811755	811971	augPB-13154.t1	5	0
HYBRID_SCAFFOLD_Super-Scaffold_191	813079	813188	augPB-13154.t1	5	0
HYBRID_SCAFFOLD_Super-Scaffold_191	933343	933401	augCGP-16732.t1	14	0
HYBRID_SCAFFOLD_Super-Scaffold_1981	1061882	1061946	augCGP-16924.t1	3	0	ENSMUSG00000029447.11	Cct6a
HYBRID_SCAFFOLD_Super-Scaffold_1981	1062701	1062836	augCGP-16924.t1	3	0	ENSMUSG00000029447.11	Cct6a
HYBRID_SCAFFOLD_Super-Scaffold_1981	1063465	1063639	augCGP-16924.t1	3	0	ENSMUSG00000029447.11	Cct6a
HYBRID_SCAFFOLD_Super-Scaffold_1981	1064232	1064336	augCGP-16924.t1	5	0	ENSMUSG00000029447.11	Cct6a
HYBRID_SCAFFOLD_Super-Scaffold_1981	1065116	1065227	augCGP-16924.t1	4	0	ENSMUSG00000029447.11	Cct6a
HYBRID_SCAFFOLD_Super-Scaffold_1981	1065429	1065589	augCGP-16924.t1	1	0	ENSMUSG00000029447.11	Cct6a
HYBRID_SCAFFOLD_Super-Scaffold_1981	1065666	1065749	augCGP-16924.t1	1	0	ENSMUSG00000029447.11	Cct6a
HYBRID_SCAFFOLD_Super-Scaffold_1981	1067281	1067378	augCGP-16924.t1	3	0	ENSMUSG00000029447.11	Cct6a
HYBRID_SCAFFOLD_Super-Scaffold_1981	1067997	1068145	augCGP-16924.t1	3	0	ENSMUSG00000029447.11	Cct6a
HYBRID_SCAFFOLD_Super-Scaffold_1981	1070397	1070500	augPB-13472.t1	4	0	ENSMUSG00000029447.11	Cct6a
HYBRID_SCAFFOLD_Super-Scaffold_1981	1071010	1071083	augCGP-16924.t1	5	0	ENSMUSG00000029447.11	Cct6a
HYBRID_SCAFFOLD_Super-Scaffold_2016	121495	121585	augPB-8119.t1	11	0
HYBRID_SCAFFOLD_Super-Scaffold_2016	126859	127167	augPB-8119.t1	15	0
HYBRID_SCAFFOLD_Super-Scaffold_2016	205904	205983	augPB-8119.t1	9	0
HYBRID_SCAFFOLD_Super-Scaffold_204	3342417	3342612	augPB-992.t1	3	0
HYBRID_SCAFFOLD_Super-Scaffold_2171	734564	734706	augCGP-7898.t1	10	0	ENSMUSG00000056050.12	Mia3
HYBRID_SCAFFOLD_Super-Scaffold_2171	736106	736180	augCGP-7898.t1	11	0	ENSMUSG00000056050.12	Mia3
HYBRID_SCAFFOLD_Super-Scaffold_2171	736283	736352	augCGP-7898.t1	11	0	ENSMUSG00000056050.12	Mia3
HYBRID_SCAFFOLD_Super-Scaffold_2171	737157	737295	augCGP-7898.t1	10	0	ENSMUSG00000056050.12	Mia3
HYBRID_SCAFFOLD_Super-Scaffold_2171	737452	737553	augCGP-7898.t1	11	0	ENSMUSG00000056050.12	Mia3
HYBRID_SCAFFOLD_Super-Scaffold_2171	737664	737732	augCGP-7898.t1	11	0	ENSMUSG00000056050.12	Mia3
HYBRID_SCAFFOLD_Super-Scaffold_2171	737835	737871	augCGP-7898.t1	11	0	ENSMUSG00000056050.12	Mia3
HYBRID_SCAFFOLD_Super-Scaffold_2171	737992	738053	augCGP-7898.t1	11	0	ENSMUSG00000056050.12	Mia3
HYBRID_SCAFFOLD_Super-Scaffold_2171	739184	739286	augCGP-7898.t1	11	0	ENSMUSG00000056050.12	Mia3
HYBRID_SCAFFOLD_Super-Scaffold_2171	740467	740606	augCGP-7898.t1	11	0	ENSMUSG00000056050.12	Mia3
HYBRID_SCAFFOLD_Super-Scaffold_2171	740761	740852	augCGP-7898.t1	11	0	ENSMUSG00000056050.12	Mia3
HYBRID_SCAFFOLD_Super-Scaffold_2171	740940	740996	augCGP-7898.t1	9	0	ENSMUSG00000056050.12	Mia3
HYBRID_SCAFFOLD_Super-Scaffold_2171	741986	742109	augPB-10360.t1	8	0	ENSMUSG00000056050.12	Mia3
HYBRID_SCAFFOLD_Super-Scaffold_2171	742875	742980	augCGP-7898.t1	11	0	ENSMUSG00000056050.12	Mia3
HYBRID_SCAFFOLD_Super-Scaffold_2171	743402	743474	augCGP-7898.t1	10	0	ENSMUSG00000056050.12	Mia3
HYBRID_SCAFFOLD_Super-Scaffold_2171	745007	745106	augPB-10360.t2	3	0	ENSMUSG00000056050.12	Mia3
HYBRID_SCAFFOLD_Super-Scaffold_2171	745007	745118	augCGP-7898.t1	7	0	ENSMUSG00000056050.12	Mia3
HYBRID_SCAFFOLD_Super-Scaffold_2171	745211	745289	augCGP-7898.t1	9	0	ENSMUSG00000056050.12	Mia3
HYBRID_SCAFFOLD_Super-Scaffold_2171	745521	745610	augCGP-7898.t1	7	0	ENSMUSG00000056050.12	Mia3
HYBRID_SCAFFOLD_Super-Scaffold_2171	751176	751308	augPB-10360.t1	5	0	ENSMUSG00000056050.12	Mia3
HYBRID_SCAFFOLD_Super-Scaffold_2171	757908	758051	augPB-10360.t3	2	0	ENSMUSG00000056050.12	Mia3
HYBRID_SCAFFOLD_Super-Scaffold_2171	813207	813331	augPB-10361.t1	2	0	ENSMUSG00000072258.10	Taf1a
HYBRID_SCAFFOLD_Super-Scaffold_2171	814908	815063	augPB-10361.t1	4	0	ENSMUSG00000072258.10	Taf1a
HYBRID_SCAFFOLD_Super-Scaffold_24	662227	662285	augPB-8707.t1	5	0	ENSMUSG00000000787.12	Ddx3x
HYBRID_SCAFFOLD_Super-Scaffold_248	381518	381544	augPB-3118.t1	1	0	ENSMUSG00000056131.13	Pgm3
HYBRID_SCAFFOLD_Super-Scaffold_303	1474503	1474683	augPB-1270.t1	3	0	ENSMUSG00000063434.5	Sorcs3
HYBRID_SCAFFOLD_Super-Scaffold_303	1484845	1484935	augPB-1270.t1	3	0	ENSMUSG00000063434.5	Sorcs3
HYBRID_SCAFFOLD_Super-Scaffold_303	1514389	1514508	augPB-1270.t1	3	0	ENSMUSG00000063434.5	Sorcs3
HYBRID_SCAFFOLD_Super-Scaffold_303	1522653	1522718	augPB-1270.t1	3	0	ENSMUSG00000063434.5	Sorcs3
HYBRID_SCAFFOLD_Super-Scaffold_303	1564578	1564652	augPB-1270.t1	3	0	ENSMUSG00000063434.5	Sorcs3
HYBRID_SCAFFOLD_Super-Scaffold_340	1627467	1627603	augPB-1651.t1	39	0	ENSMUSG00000033392.15	Clasp2
HYBRID_SCAFFOLD_Super-Scaffold_340	1631085	1631231	augPB-1651.t1	39	0	ENSMUSG00000033392.15	Clasp2
HYBRID_SCAFFOLD_Super-Scaffold_3443	297699	297814	augCGP-3356.t1	11	0
HYBRID_SCAFFOLD_Super-Scaffold_3443	317134	317246	augCGP-3356.t1	9	0
HYBRID_SCAFFOLD_Super-Scaffold_3443	379104	379257	augCGP-3356.t1	11	0
HYBRID_SCAFFOLD_Super-Scaffold_3443	381264	381427	augCGP-3356.t1	9	0
HYBRID_SCAFFOLD_Super-Scaffold_3443	420469	420566	augCGP-3356.t1	8	0
HYBRID_SCAFFOLD_Super-Scaffold_369	1829480	1829662	augPB-5256.t1	8	0	ENSMUSG00000099913.1	Gm28551
HYBRID_SCAFFOLD_Super-Scaffold_381	127449	127525	augCGP-9833.t1	35	0
HYBRID_SCAFFOLD_Super-Scaffold_381	175057	175169	augCGP-9833.t1	32	0
HYBRID_SCAFFOLD_Super-Scaffold_381	176004	176098	augCGP-9833.t1	29	0
HYBRID_SCAFFOLD_Super-Scaffold_386	97419	97617	augPB-7622.t2	12	0	ENSMUSG00000095463.8	Entpd4
HYBRID_SCAFFOLD_Super-Scaffold_386	99049	99255	augPB-7622.t2	8	0	ENSMUSG00000095463.8	Entpd4
HYBRID_SCAFFOLD_Super-Scaffold_386	102748	102899	augPB-7622.t2	8	0	ENSMUSG00000095463.8	Entpd4
HYBRID_SCAFFOLD_Super-Scaffold_386	103740	103844	augPB-7622.t2	8	0	ENSMUSG00000095463.8	Entpd4
HYBRID_SCAFFOLD_Super-Scaffold_386	105059	105119	augPB-7622.t2	8	0	ENSMUSG00000095463.8	Entpd4
HYBRID_SCAFFOLD_Super-Scaffold_386	107168	107335	augPB-7622.t2	8	0	ENSMUSG00000095463.8	Entpd4
HYBRID_SCAFFOLD_Super-Scaffold_386	109985	110310	augPB-7622.t2	8	0	ENSMUSG00000095463.8	Entpd4
HYBRID_SCAFFOLD_Super-Scaffold_386	111913	111999	augPB-7622.t2	8	0	ENSMUSG00000095463.8	Entpd4
HYBRID_SCAFFOLD_Super-Scaffold_386	112668	112830	augPB-7622.t2	8	0	ENSMUSG00000095463.8	Entpd4
HYBRID_SCAFFOLD_Super-Scaffold_402	1653393	1653570	augPB-9637.t1	1	0	ENSMUSG00000023259.16	Slc26a6
HYBRID_SCAFFOLD_Super-Scaffold_480	3505572	3505690	augPB-11185.t1	23	0	ENSMUSG00000055116.8	Arntl
HYBRID_SCAFFOLD_Super-Scaffold_57	1463729	1464259	augCGP-5855.t1	3	0	ENSMUSG00000000325.15	Arvcf
HYBRID_SCAFFOLD_Super-Scaffold_597	76651	76778	augCGP-3546.t1	12	0
HYBRID_SCAFFOLD_Super-Scaffold_597	77447	77543	augCGP-3546.t1	9	0
HYBRID_SCAFFOLD_Super-Scaffold_597	84789	85263	augCGP-3546.t1	10	0
HYBRID_SCAFFOLD_Super-Scaffold_597	87153	87254	augCGP-3546.t1	9	0
HYBRID_SCAFFOLD_Super-Scaffold_597	88329	88456	augCGP-3546.t1	9	0
HYBRID_SCAFFOLD_Super-Scaffold_8790	1752672	1752708	augPB-6572.t1	3	0	ENSMUSG00000017639.13	Rab11fip4
HYBRID_SCAFFOLD_Super-Scaffold_8976	410442	410535	augPB-11979.t1	3	0	ENSMUSG00000026637.13	Traf5
HYBRID_SCAFFOLD_Super-Scaffold_921	388017	388083	augPB-390.t3	10	0	ENSMUSG00000047495.15	Dlgap2
HYBRID_SCAFFOLD_Super-Scaffold_921	419830	420900	augPB-390.t3	10	0	ENSMUSG00000047495.15	Dlgap2
HYBRID_SCAFFOLD_Super-Scaffold_921	436146	436358	augPB-390.t3	11	0	ENSMUSG00000047495.15	Dlgap2
HYBRID_SCAFFOLD_Super-Scaffold_9263	315344	315397	augPB-2695.t1	10	0	ENSMUSG00000033862.7	Cdk10
HYBRID_SCAFFOLD_Super-Scaffold_9836	2401924	2401943	augPB-5384.t3	1	0	ENSMUSG00000027010.16	Slc25a12
HYBRID_SCAFFOLD_Super-Scaffold_9836	2404634	2404669	augPB-5384.t3	1	0	ENSMUSG00000027010.16	Slc25a12
HYBRID_SCAFFOLD_Super-Scaffold_992	1181154	1181203	augPB-3345.t2	1	0	ENSMUSG00000024268.15	Celf4
HYBRID_SCAFFOLD_Super-Scaffold_992	1227682	1227814	augPB-3345.t2	1	0	ENSMUSG00000024268.15	Celf4
HYBRID_SCAFFOLD_Super-Scaffold_992	1227682	1227826	augPB-3345.t4	3	0	ENSMUSG00000024268.15	Celf4
NOT_SCAFFOLDED_NGS_utg18047	14041	14168	augPB-12067.t1	175	0	ENSMUSG00000078879.10	Gm14306
NOT_SCAFFOLDED_NGS_utg18047	14373	14434	augPB-12067.t1	123	0	ENSMUSG00000078879.10	Gm14306
NOT_SCAFFOLDED_NGS_utg18628	9213	9340	augPB-196.t1	172	0
NOT_SCAFFOLDED_NGS_utg18848	15611	15738	augPB-132.t1	173	0
NOT_SCAFFOLDED_NGS_utg18848	15944	16005	augPB-132.t1	122	0
NOT_SCAFFOLDED_NGS_utg20030	13758	13890	augPB-11342.t1	133	0
NOT_SCAFFOLDED_NGS_utg20179	5566	5749	augPB-6540.t1	11	0
NOT_SCAFFOLDED_NGS_utg20179	5843	5964	augPB-6540.t1	11	0
NOT_SCAFFOLDED_NGS_utg21538	48917	49216	augPB-5875.t2	10	0
NOT_SCAFFOLDED_NGS_utg22282	191175	191558	augCGP-2449.t1	6	0
NOT_SCAFFOLDED_NGS_utg22819	7434	7595	augPB-13294.t1	10	0
NOT_SCAFFOLDED_NGS_utg22819	10101	10267	augPB-13295.t1	17	0
NOT_SCAFFOLDED_NGS_utg22983	13837	14003	augPB-13207.t1	20	0
NOT_SCAFFOLDED_NGS_utg22983	15287	15477	augPB-13207.t1	7	0
NOT_SCAFFOLDED_NGS_utg23040	8973	9139	augPB-3781.t2	17	0
NOT_SCAFFOLDED_NGS_utg24135	2811	2915	augPB-13360.t1	2	0
NOT_SCAFFOLDED_NGS_utg24135	10342	10489	augPB-13360.t1	10	0
NOT_SCAFFOLDED_NGS_utg27914	11688	11820	augPB-9575.t1	132	0	ENSMUSG00000072731.6	Gm3715
NOT_SCAFFOLDED_NGS_utg28414	12328	12460	augPB-4498.t2	132	0
NOT_SCAFFOLDED_NGS_utg33061	25375	25456	augCGP-10127.t1	7	0
NOT_SCAFFOLDED_NGS_utg33143	46657	46744	augPB-14076.t1	8	0
NOT_SCAFFOLDED_NGS_utg33143	52159	52285	augPB-14076.t1	8	0
NOT_SCAFFOLDED_NGS_utg33143	53834	54193	augPB-14076.t1	8	0
NOT_SCAFFOLDED_NGS_utg33143	56804	56944	augPB-14076.t1	8	0
NOT_SCAFFOLDED_NGS_utg33143	59078	59207	augPB-14076.t1	7	0
NOT_SCAFFOLDED_NGS_utg33143	91297	91483	augPB-14076.t1	5	0
NOT_SCAFFOLDED_NGS_utg33143	104254	104425	augPB-14076.t1	7	0
NOT_SCAFFOLDED_NGS_utg33143	109143	109276	augPB-14076.t1	7	0
NOT_SCAFFOLDED_NGS_utg33143	122900	123000	augPB-14076.t1	7	0
NOT_SCAFFOLDED_NGS_utg35761	3367	3514	augPB-14073.t2	8	0
NOT_SCAFFOLDED_NGS_utg35761	8406	8553	augPB-14073.t2	9	0
NOT_SCAFFOLDED_NGS_utg35761	10937	11084	augPB-14073.t2	8	0
NOT_SCAFFOLDED_NGS_utg35761	13469	13616	augPB-14073.t1	9	0
NOT_SCAFFOLDED_NGS_utg35761	15989	16136	augPB-14073.t1	9	0
NOT_SCAFFOLDED_NGS_utg35761	18514	18661	augPB-14073.t1	9	0
NOT_SCAFFOLDED_NGS_utg4970	26961	27139	augCGP-89.t1	14	0
NOT_SCAFFOLDED_NGS_utg6292	31277	31409	augCGP-16790.t1	6	0	ENSMUSG00000021987.8	Mtmr6
NOT_SCAFFOLDED_NGS_utg6689	28333	28525	augCGP-15577.t1	8	0
NOT_SCAFFOLDED_NGS_utg6913	49929	50042	augCGP-13932.t1	4	0
NOT_SCAFFOLDED_NGS_utg8150	41576	41713	augCGP-6238.t1	21	0
NOT_SCAFFOLDED_NGS_utg8150	55792	55993	augCGP-6238.t1	20	0
NOT_SCAFFOLDED_NGS_utg8796	27083	27277	augPB-13437.t1	26	0
NOT_SCAFFOLDED_NGS_utg8796	27604	27707	augPB-13437.t1	26	0

### Sheet: Sheet2
chromosome	start	stop	ab_initio_tx_id	eve_PB	mm10_PB	gene_id	gene_name
HYBRID_SCAFFOLD_Super-Scaffold_1981	1068768	1068902	augPB-13472.t1	1	0	ENSMUSG00000029447.11	Cct6a
HYBRID_SCAFFOLD_Super-Scaffold_2171	741796	741908	augPB-10360.t1	7	0	ENSMUSG00000056050.12	Mia3
HYBRID_SCAFFOLD_Super-Scaffold_2171	746314	746336	augCGP-7898.t1	5	0	ENSMUSG00000056050.12	Mia3
HYBRID_SCAFFOLD_Super-Scaffold_2171	760679	760985	augPB-10360.t3	2	0	ENSMUSG00000056050.12	Mia3
HYBRID_SCAFFOLD_Super-Scaffold_402	1653739	1653794	augPB-9637.t1	1	0	ENSMUSG00000023259.16	Slc26a6
HYBRID_SCAFFOLD_Super-Scaffold_471	1299538	1299647	augPB-3897.t1	1	0	ENSMUSG00000026608.12	Kctd3
HYBRID_SCAFFOLD_Super-Scaffold_538	929364	929433	augCGP-8968.t1	1	0	ENSMUSG00000033382.13	Trappc8
HYBRID_SCAFFOLD_Super-Scaffold_8976	415441	415582	augPB-11979.t1	1	0	ENSMUSG00000026637.13	Traf5
HYBRID_SCAFFOLD_Super-Scaffold_992	1231588	1231667	augPB-3345.t3	1	0	ENSMUSG00000024268.15	Celf4
NOT_SCAFFOLDED_NGS_utg24135	17928	18075	augPB-13360.t1	2	0
NOT_SCAFFOLDED_NGS_utg24135	25500	25647	augPB-13360.t1	2	0
NOT_SCAFFOLDED_NGS_utg24135	33088	33235	augPB-13360.t1	3	0
NOT_SCAFFOLDED_NGS_utg24135	38141	38288	augPB-13360.t1	3	0
NOT_SCAFFOLDED_NGS_utg28074	19197	19320	augPB-14018.t1	1	0
NOT_SCAFFOLDED_NGS_utg28074	20643	20689	augPB-14018.t1	1	0
NOT_SCAFFOLDED_NGS_utg28074	21068	21191	augPB-14018.t1	1	0
NOT_SCAFFOLDED_NGS_utg28074	22514	22560	augPB-14018.t1	1	0
NOT_SCAFFOLDED_NGS_utg28496	45946	46109	augPB-12338.t1	1	0
NOT_SCAFFOLDED_NGS_utg28496	47446	47452	augPB-12338.t1	1	0
